# Discovering Broader Host Ranges and an IS-bound Prophage Class Through Long-Read Metagenomics

**DOI:** 10.1101/2025.05.09.652943

**Authors:** Jakob Wirbel, Angela S. Hickey, Daniel Chang, Nora J. Enright, Mai Dvorak, Rachael B. Chanin, Danica T. Schmidtke, Ami S. Bhatt

**Affiliations:** Division of Hematology, Department of Medicine, Stanford University, Stanford, CA; Department of Genetics, Stanford University, Stanford, CA; Department of Bioengineering, Stanford University, Stanford, CA; Department of Biology, Stanford University, Stanford, CA; Department of Microbiology and Immunology, Stanford University, Stanford, CA

**Keywords:** Microbiome, Phages, Long-read sequencing, Metagenomics, Insertion sequences

## Abstract

Gut bacteriophages profoundly impact microbial ecology and human health, yet they are greatly understudied. Using deep, long-read bulk metagenomic sequencing, a technique that overcomes fundamental limitations of short-read approaches, we tracked prophage integration dynamics in 12 longitudinal stool samples from six healthy individuals, spanning a two-year timescale. While most prophages remain stably integrated into their host over two years, we discover that ∼5% of phages are dynamically gained or lost from persistent bacterial hosts. Within the same sample, we find evidence of population heterogeneity in which identical bacterial hosts with and without a given integrated prophage coexist simultaneously. Furthermore, we demonstrate that phage induction, when detected, occurs predominantly at low levels (1-3x coverage compared to the host region). Interestingly, we identify multiple instances of integration of the same phage into bacteria of different taxonomic families, challenging the dogma that phage are specific to a host of a given species or strain. Lastly, we describe a new class of phages, which we name “IScream phages”. These phages co-opt bacterial IS30 transposases to mediate their integration, representing a previously unrecognized form of phage domestication of selfish bacterial elements. Taken together, these findings illuminate fundamental aspects of phage-bacterial dynamics in the human gut microbiome and expand our understanding of the evolutionary mechanisms that drive horizontal gene transfer and microbial genome plasticity in this ecosystem.
