## Supplementary Tables for "Discovering Broader Host Ranges and an IS-bound Prophage Class Through Long-Read Metagenomics"

### Sheet: STable 1
Individual	Timepoint	Sequencing type	Sequencing subsampled? (y/n)	# of bases (Gb)	# of reads	Mean read length	Read n50	Median read quality	# of contigs	Total assembly length	Assembly n50	geNomad total # of phages	geNomad total # of integrated phages	VIBRANT total # of phages	VIBRANT total # of integrated phages	VirSorter2 total # of phages	VirSorter2 total # of integrated phages
D02	T1	ONT	n	23.2341	16530608	1405.5	12643	20.3	8174	453016910	245726	771	444	562	330	1004	261
D02	T2	ONT	n	32.2324	7294984	4418.4	9052	19.9	7772	489399794	287753	793	474	598	377	930	282
D02	T1	ONT	y	6.49836	4615352	1408	12694	20.3	4913	276189647	206356	456	262	301	179	549	142
D02	T2	ONT	y	6.38993	1445774	4419.7	9074	19.9	4610	288771893	229528	436	261	313	188	534	152
D02	T1	Illumina	y	5.05177	34275027	147.4	151	30.6	105637	260727507	7653	1664	67	589	57	3954	24
D02	T2	Illumina	n	5.19447	34894815	148.9	150	30.9	100288	274036016	9294	1696	89	669	68	3945	22
D02	T1	Illumina	n	6.94311	47239007	147	151	30.6	109477	297581308	8498	1861	91	705	72	4361	30
D04	T1	ONT	n	40.8519	7983241	5117.2	13761	19.4	13218	815718949	223257	1040	577	800	481	1430	434
D04	T2	ONT	n	30.1786	3712273	8129.4	13074	20.3	9159	772101484	247627	870	526	687	444	1002	390
D04	T1	ONT	y	6.15408	1204024	5111.3	13760	19.4	5842	350674018	164890	465	243	368	208	603	165
D04	T2	ONT	y	5.31025	652152	8142.7	13096	20.3	4017	329803990	191087	367	214	283	175	389	145
D04	T1	Illumina	y	5.61584	38044501	147.6	151	30.8	185662	357847316	3494	2175	56	850	38	6047	18
D04	T2	Illumina	n	5.85289	39288563	149	150	30.9	184630	375162769	4264	2088	69	767	52	5822	25
D04	T1	Illumina	n	19.2478	130870587	147.1	151	30.8	258768	644312161	6057	3077	137	1284	99	8833	60
D05	T1	ONT	n	46.9017	47856380	980.1	7216	20.4	10851	519032018	237388	879	402	592	288	1183	239
D05	T2	ONT	n	37.7461	5341101	7067.1	11559	20	6232	561324060	402145	731	492	520	353	790	335
D05	T1	ONT	y	5.7756	5892283	980.2	7220	20.4	4204	199810432	154187	258	140	170	104	356	84
D05	T2	ONT	y	6.35665	898857	7071.9	11564	20	2927	284045356	321740	341	253	221	158	358	166
D05	T1	Illumina	y	5.50626	37229434	147.9	151	31.2	88699	231319228	7543	1287	67	413	39	3133	30
D05	T2	Illumina	n	5.85954	39378855	148.8	150	30.8	103079	277498013	9912	1471	95	567	60	3855	45
D05	T1	Illumina	n	12.1481	82742917	146.8	151	31.2	109603	317392465	12677	1637	99	624	59	4000	55
D06	T1	ONT	n	33.8075	9733330	3473.4	17260	19.7	5680	433752905	383556	631	405	475	314	784	261
D06	T2	ONT	n	36.5969	6966584	5253.2	11091	19.9	6880	480902184	329392	637	402	449	300	778	291
D06	T1	ONT	y	5.50344	1589636	3462.1	17210	19.7	2273	201931069	435251	273	184	200	138	323	117
D06	T2	ONT	y	5.76612	1097519	5253.8	11097	19.9	2725	232203196	386237	279	201	211	150	307	121
D06	T1	Illumina	y	6.36609	43234948	147.2	151	31.2	86629	226823774	8836	1305	89	516	57	3225	30
D06	T2	Illumina	n	5.82236	39119018	148.8	150	30.9	83857	234926624	12320	1362	82	568	49	3178	35
D06	T1	Illumina	n	14.3768	98141618	146.5	151	31.2	112653	314188242	11820	1664	129	665	90	4137	50
D08	T1	ONT	n	36.5496	8265749	4421.8	17856	19.7	6953	547274343	395033	892	540	651	398	1029	368
D08	T2	ONT	n	28.2275	6909105	4085.5	9841	19.6	10077	509219828	182032	970	498	723	363	1147	280
D08	T1	ONT	y	5.75924	1303467	4418.4	17806	19.6	2848	272553298	342421	364	242	266	172	422	175
D08	T2	ONT	y	6.34219	1553624	4082.2	9837	19.6	5118	279752512	155390	485	258	342	197	576	144
D08	T1	Illumina	y	5.51201	37383350	147.4	151	31.2	113161	274447096	6270	2038	85	682	55	4271	35
D08	T2	Illumina	n	6.71992	45095522	149	150	30.9	110222	299085846	9013	1988	91	757	66	4588	31
D08	T1	Illumina	n	10.2599	69854616	146.9	151	31.2	121353	348556453	10748	2329	119	909	87	5082	47
D09	T1	ONT	n	32.3588	6157009	5255.6	18943	19.9	7074	559238974	282052	806	493	628	410	969	348
D09	T2	ONT	n	16.7042	4344714	3844.7	8875	20.6	8084	399131203	165323	642	334	492	256	826	203
D09	T1	ONT	y	5.89215	1119491	5263.2	18936	19.9	2872	290663989	324578	363	259	284	203	421	178
D09	T2	ONT	y	5.34668	1392037	3840.9	8873	20.6	4935	243587464	154417	355	190	276	152	462	111
D09	T1	Illumina	y	5.96724	40491278	147.4	151	31.2	107478	299045947	9042	1782	88	686	63	4129	26
D09	T2	Illumina	n	5.51454	37046612	148.9	150	30.9	117741	270189861	6337	1611	77	549	65	4010	28
D09	T1	Illumina	n	9.37506	63917188	146.7	151	31.2	119622	350046291	11543	1908	128	784	77	4587	38

### Sheet: STable 2
Representitive	Member	Sample	Contig	Contig length	Phage length	Phage start	Phage end	Phage type	Host taxonomy	Number of genes used in MMseqs2 taxonomy calculation	# of genomes in taxonomy bin	Bin completeness	Bin contamination	Bin quality
D02_NF_T2_contig_1051|provirus_792261_809754	D02_NF_T2_contig_1051|provirus_792261_809754	D02_NF_T2	contig_1051	809756	17494	792261	809754	integrated	d_Bacteria;p_Bacillota_A;c_Clostridia;o_Lachnospirales;f_Lachnospiraceae;g_Acetatifactor;s_Acetatifactor_sp900066565	685	57	98.91	2.17	High Quality
D02_NF_T2_contig_1051|provirus_792261_809754	D08_NF_T1_contig_493|provirus_3_16324	D08_NF_T1	contig_493	337697	16322	3	16324	integrated	d_Bacteria;p_Bacillota_A;c_Clostridia;o_Oscillospirales;f_Ruminococcaceae;g_Avimicrobium;s_Avimicrobium_caecorum	318	172	93.43	0	High Quality
D02_NF_T2_contig_1051|provirus_792261_809754	D06_NF_T1_contig_6862|provirus_143988_159816	D06_NF_T1	contig_6862	159817	15829	143988	159816	integrated	d_Bacteria;p_Bacillota_A;c_Clostridia;o_Lachnospirales;f_Lachnospiraceae;g_Roseburia;s_Roseburia_hominis	143	57	92.84	0.72	High Quality
D04_NF_T2_contig_2874|provirus_457_16281	D05_NF_T1_contig_3691|provirus_601770_617007	D05_NF_T1	contig_3691	900811	15238	601770	617007	integrated	d_Bacteria;p_Bacteroidota;c_Bacteroidia;o_Bacteroidales;f_Bacteroidaceae;g_Bacteroides;s_Bacteroides_uniformis	615	160	99.26	1.61	High Quality
D04_NF_T2_contig_2874|provirus_457_16281	D04_NF_T1_contig_5274|provirus_9824_25056	D04_NF_T1	contig_5274	2181210	15233	9824	25056	integrated	d_Bacteria;p_Bacteroidota;c_Bacteroidia;o_Bacteroidales;f_Bacteroidaceae;g_Bacteroides;s_Bacteroides_sp905197435	1520	160	99.26	0	High Quality
D04_NF_T2_contig_2874|provirus_457_16281	D04_NF_T1_contig_5265|provirus_445415_460647	D04_NF_T1	contig_5265	476348	15233	445415	460647	integrated	d_Bacteria;p_Bacteroidota;c_Bacteroidia;o_Bacteroidales;f_Bacteroidaceae;g_Phocaeicola;s_Phocaeicola_vulgatus	308	163	99.25	0	High Quality
D04_NF_T2_contig_2874|provirus_457_16281	D09_NF_T1_contig_2614|provirus_3619495_3634726	D09_NF_T1	contig_2614	4262102	15232	3619495	3634726	integrated	d_Bacteria;p_Bacteroidota;c_Bacteroidia;o_Bacteroidales;f_Bacteroidaceae;g_Bacteroides;s_Bacteroides_uniformis	2891	160	99.26	0	High Quality
D04_NF_T2_contig_2874|provirus_457_16281	D08_NF_T1_contig_2380|provirus_183252_198486	D08_NF_T1	contig_2380	422128	15235	183252	198486	integrated	d_Bacteria;p_Bacteroidota;c_Bacteroidia;o_Bacteroidales;f_Bacteroidaceae;g_Bacteroides;s_Bacteroides_uniformis	321	160	94.05	0.5	High Quality
D04_NF_T2_contig_2874|provirus_457_16281	D05_NF_T2_contig_2251|provirus_782102_797336	D05_NF_T2	contig_2251	1329756	15235	782102	797336	integrated	d_Bacteria;p_Bacteroidota;c_Bacteroidia;o_Bacteroidales;f_Tannerellaceae;g_Parabacteroides;s_Parabacteroides_distasonis	931	198	99.42	1.22	High Quality
D04_NF_T2_contig_2874|provirus_457_16281	D09_NF_T2_contig_1637|provirus_805140_820378	D09_NF_T2	contig_1637	820828	15239	805140	820378	integrated	d_Bacteria;p_Bacteroidota;c_Bacteroidia;o_Bacteroidales;f_Tannerellaceae;g_Parabacteroides;s_Parabacteroides_merdae	481	198	98.85	0	High Quality
D05_NF_T1_contig_1870|provirus_58806_76663	D05_NF_T2_contig_2226|provirus_2_15581	D05_NF_T2	contig_2226	40893	15580	2	15581	integrated	d_Bacteria;p_Bacillota_A;c_Clostridia;o_Oscillospirales;f_Oscillospiraceae;g_ER4;s_ER4_sp000765235	21	172	98.66	0	High Quality
D05_NF_T1_contig_1870|provirus_58806_76663	D09_NF_T2_contig_1451|provirus_3_15543	D09_NF_T2	contig_1451	1074387	15541	3	15543	integrated	d_Bacteria;p_Bacillota_A;c_Clostridia;o_Oscillospirales;f_Butyricicoccaceae;g_Agathobaculum;s_Agathobaculum_sp900544475	872	172	99.33	0	High Quality
D05_NF_T1_contig_9479|provirus_37688_72065	D05_NF_T2_contig_179|provirus_1121704_1154984	D05_NF_T2	contig_179	1224916	33281	1121704	1154984	integrated	d_Bacteria;p_Bacillota_A;c_Clostridia;o_Oscillospirales;f_Butyricicoccaceae;g_Agathobaculum;s_Agathobaculum_butyriciproducens	919	172	98.66	4.03	High Quality
D05_NF_T1_contig_9479|provirus_37688_72065	D09_NF_T1_contig_513|provirus_403912_437259	D09_NF_T1	contig_513	744589	33348	403912	437259	integrated	d_Bacteria;p_Bacillota_A;c_Clostridia;o_Oscillospirales;f_Oscillospiraceae;g_Vescimonas;s_Vescimonas_coprocola	586	172	93.29	0.67	High Quality
D05_NF_T1_contig_9479|provirus_37688_72065	D09_NF_T1_contig_3903|provirus_839913_873262	D09_NF_T1	contig_3903	990948	33350	839913	873262	integrated	d_Bacteria;p_Bacillota_A;c_Clostridia;o_Oscillospirales;f_Ruminococcaceae;g_Negativibacillus;s_Negativibacillus_sp000435195	791	172	98.66	0.67	High Quality
D08_NF_T1_contig_2384|provirus_687752_718458	D08_NF_T1_contig_2384|provirus_687752_718458	D08_NF_T1	contig_2384	3800954	30707	687752	718458	integrated	d_Bacteria;p_Bacteroidota;c_Bacteroidia;o_Bacteroidales;f_Bacteroidaceae;g_Bacteroides;s_Bacteroides_stercoris	2598	160	99.26	0.87	High Quality
D08_NF_T1_contig_2384|provirus_687752_718458	D08_NF_T2_contig_3662|provirus_329697_360403	D08_NF_T2	contig_3662	1148845	30707	329697	360403	integrated	d_Bacteria;p_Bacteroidota;c_Bacteroidia;o_Bacteroidales;f_Bacteroidaceae;g_Bacteroides;s_Bacteroides_stercoris	795	160	99.26	1.49	High Quality
D08_NF_T1_contig_2384|provirus_687752_718458	D09_NF_T2_contig_2927|provirus_792506_821503	D09_NF_T2	contig_2927	892310	28998	792506	821503	integrated	d_Bacteria;p_Bacteroidota;c_Bacteroidia;o_Bacteroidales;f_Tannerellaceae;g_Parabacteroides;s_Parabacteroides_distasonis	598	198	99.42	0.13	High Quality
D08_NF_T1_contig_2967|provirus_251421_269781	D08_NF_T1_contig_2967|provirus_251421_269781	D08_NF_T1	contig_2967	338672	18361	251421	269781	integrated	d_Bacteria;p_Bacteroidota;c_Bacteroidia;o_Bacteroidales;f_Rikenellaceae;g_Alistipes;s_Alistipes_putredinis	241	350	99.52	4.33	High Quality
D08_NF_T1_contig_2967|provirus_251421_269781	D09_NF_T2_contig_9445|provirus_20543_36448	D09_NF_T2	contig_9445	99400	15906	20543	36448	integrated	d_Bacteria;p_Bacteroidota;c_Bacteroidia;o_Bacteroidales;f_Bacteroidaceae;g_Phocaeicola;s_Phocaeicola_vulgatus	64	163	99.25	0.75	High Quality
D08_NF_T1_contig_2988	D02_NF_T1_contig_4185|provirus_431347_459679	D02_NF_T1	contig_4185	459681	28333	431347	459679	integrated	d_Bacteria;p_Bacteroidota;c_Bacteroidia;o_Bacteroidales;f_Tannerellaceae;g_Parabacteroides;s_Parabacteroides_distasonis	270	198	99.42	0.51	High Quality
D08_NF_T1_contig_2988	D05_NF_T2_contig_2422|provirus_323_27118	D05_NF_T2	contig_2422	1753052	26796	323	27118	integrated	d_Bacteria;p_Bacteroidota;c_Bacteroidia;o_Bacteroidales;f_Bacteroidaceae;g_Bacteroides;s_Bacteroides_stercoris	1213	160	99.26	0.23	High Quality
D09_NF_T2_contig_1637|provirus_768743_786014	D09_NF_T2_contig_1637|provirus_768743_786014	D09_NF_T2	contig_1637	820828	17272	768743	786014	integrated	d_Bacteria;p_Bacteroidota;c_Bacteroidia;o_Bacteroidales;f_Tannerellaceae;g_Parabacteroides;s_Parabacteroides_merdae	481	198	98.85	0	High Quality
D09_NF_T2_contig_1637|provirus_768743_786014	D09_NF_T1_contig_2614|provirus_3652850_3667979	D09_NF_T1	contig_2614	4262102	15130	3652850	3667979	integrated	d_Bacteria;p_Bacteroidota;c_Bacteroidia;o_Bacteroidales;f_Bacteroidaceae;g_Bacteroides;s_Bacteroides_uniformis	2891	160	99.26	0	High Quality
D09_NF_T2_contig_1637|provirus_768743_786014	D05_NF_T2_contig_2251|provirus_743423_758375	D05_NF_T2	contig_2251	1329756	14953	743423	758375	integrated	d_Bacteria;p_Bacteroidota;c_Bacteroidia;o_Bacteroidales;f_Tannerellaceae;g_Parabacteroides;s_Parabacteroides_distasonis	931	198	99.42	1.22	High Quality
D09_NF_T2_contig_1637|provirus_768743_786014	D05_NF_T1_contig_6573|provirus_743428_758380	D05_NF_T1	contig_6573	773636	14953	743428	758380	integrated	d_Bacteria;p_Bacteroidota;c_Bacteroidia;o_Bacteroidales;f_Tannerellaceae;g_Parabacteroides;s_Parabacteroides_distasonis	530	198	99.23	2.05	High Quality
D09_NF_T2_contig_1637|provirus_768743_786014	D08_NF_T2_contig_5349|provirus_40099_55051	D08_NF_T2	contig_5349	78511	14953	40099	55051	integrated	d_Bacteria;p_Bacteroidota;c_Bacteroidia;o_Bacteroidales;f_Bacteroidaceae;g_Phocaeicola;s_Phocaeicola_dorei	63	163	99.25	1.88	High Quality
D09_NF_T2_contig_1637|provirus_768743_786014	D08_NF_T1_contig_2380|provirus_222213_237165	D08_NF_T1	contig_2380	422128	14953	222213	237165	integrated	d_Bacteria;p_Bacteroidota;c_Bacteroidia;o_Bacteroidales;f_Bacteroidaceae;g_Bacteroides;s_Bacteroides_uniformis	321	160	94.05	0.5	High Quality
D09_NF_T2_contig_6642|provirus_58322_95383	D09_NF_T2_contig_6642|provirus_58322_95383	D09_NF_T2	contig_6642	95383	37062	58322	95383	integrated	d_Bacteria;p_Bacteroidota;c_Bacteroidia;o_Bacteroidales;f_Marinifilaceae;g_Odoribacter;s_Odoribacter_splanchnicus	48	434	92.97	1.61	High Quality
D09_NF_T2_contig_6642|provirus_58322_95383	D08_NF_T1_contig_2509|provirus_1374937_1410865	D08_NF_T1	contig_2509	1483400	35929	1374937	1410865	integrated	d_Bacteria;p_Bacteroidota;c_Bacteroidia;o_Bacteroidales;f_Bacteroidaceae;g_Bacteroides;s_Bacteroides_eggerthii	992	160	99.26	0.19	High Quality

### Sheet: STable 3
Primer name	Target	Sequence
blautia_gmk_F	qPCR forward primer for Blautia hansenii gmk gene	ATCCTGTGCGTCTGTCAGAA
blautia_gmk_R	qPCR reverse primer for Blautia hansenii gmk gene	CGCAGATGACGGTCAGATTG
junction_F	qPCR forward primer for product that spans the junction between B. hansenii and the IScream integrated phage	TGCCTCCTTTTCCCGTACAT
junction_Rphage_circle_R	qPCR reverse primer for product that spans the junction between B. hansenii and the IScream integrated phage - same sequence for the circular form of the phage	TTCAAGAGCAAATGGACGCC
phage_circle_F	qPCR forward primer for product that spans through the circular form of the IScream phage	CGGTAGTTTCGCACGTTCTC
internal_phage_F	qPCR forward primer within the IScream phage genome	GGGTAGTTGCTGCGTATGTG
internal_phage_R	qPCR reverse primer within the IScream phage genome	ACCACTCAGCTACTCCCCTA
